# A Wnt-induced conformational phospho-switch in DVL3 controls interaction with Frizzled receptors and Wnt/β-catenin signaling

**DOI:** 10.1101/2025.09.10.675378

**Authors:** Miroslav Micka, Jitender Kumar, Petra Paclíková, Zuzana Hayek, Kateřina Hanáková, Cherine Bechara, Hana Plešingerová, Ondrej Šedo, Sara Bologna, Elise Del Nero, Kristína Gömöryová, Vojtěch Bystrý, Tomáš Gybeľ, Tereza Číhalová, Marek Kravec, David Potěšil, Zbyněk Zdráhal, Konstantinos Tripsianes, Vítězslav Bryja

## Abstract

When Wnt ligands bind to Frizzled (FZD) receptors, Dishevelled protein (DVL) gets multiphosphorylated by Casein kinase 1 (CK1). Although, it is well known that DVL phosphorylation relays Wnt signals from receptors to downstream effectors, any mechanistic aspects of DVL function related to phosphorylation remain unresolved. Here, we uncovered a Wnt-induced DVL phospho-switch which is mutually exclusive with FZD engagement. CK1 multiphosphorylation changes dramatically the bulk electrostatics to promote DVL intramolecular coupling between the DEP domain and the adjacent disordered region. A panel of phospho-switch mutants demonstrated a switch-like coupling at the molecular level when a charge threshold is reached. Charge accumulation proximal to DEP proved to be a key functional event required, but not sufficient, for Wnt/β-catenin signaling. Interestingly, the charge-dependent switch-like character of DVL controlled its association with FZD. By integrating findings at different levels, we propose a universal mechanism in which Wnt-induced DVL conformational phospho-switch outcompetes FZD binding and triggers DVL detachment from FZD.
