## Supplementary table 1 for "A Wnt-induced conformational phospho-switch in DVL3 controls interaction with Frizzled receptors and Wnt/β-catenin signaling"

### Sheet: HDX-summary
	Data Set	phospho Dvl3	Dvl3_NoPhospho
	HDX reaction details	10mM Tris, 100mM NaCl, pD 7.1
	Digestion Temperature	20°C
	HDX time course	0, 0.5, 5, 10, 20, 40, 60, 120, 240 mins
	# of Peptides	88
	Sequence coverage PDZ (240 - 338) :	0.8283
	Sequence coverage DEP (404 - 496) :	0.9462
	Average peptide length / Redundancy	12,16 / 6,29
	Replicates (technical)	3	3
	Repeatability (average standard deviation)	0.0333	0.0366
